# High overexploitation risk due to management shortfall in highly traded requiem sharks

**DOI:** 10.1101/2022.06.09.495558

**Authors:** C. Samantha Sherman, Eric D. Digel, Patrick Zubick, Jonathan Eged, Alifa B. Haque, Jay H. Matsushiba, Colin A. Simpfendorfer, Glenn Sant, Nicholas K. Dulvy

**Affiliations:** Earth to Oceans Research Group, Department of Biological Sciences, Simon Fraser University, Burnaby, British Columbia, Canada; TRAFFIC International, Cambridge, United Kingdom; Nature-based Solutions Initiative, Department of Zoology, University of Oxford, UK; Department of Zoology, University of Dhaka, Bangladesh; Institute of Marine and Antarctic Studies, University of Tasmania, Hobart, Tasmania, Australia; Australian National Centre for Ocean Resources and Security, University of Wollongong, NSW, Australia

**Keywords:** Carcharhinidae, CITES, fisheries management, international policy, international trade, Shark conservation, shark fin trade, shark meat

## Abstract

Most of the international trade in fins (and likely meat too) is derived from requiem sharks (family Carcharhinidae), yet trade in only two of the 56 species is currently regulated. Here, we quantify catch, trade, and the shortfall in national and regional fisheries management (M-Risk) for all 56 requiem shark species based on 831 assessments across 30 countries and four Regional Fisheries Management Organisations (RFMOs). Requiem sharks comprise over half (60%) of the annual reported global chondrichthyan catch with most species (86%) identified in the international fin trade. Requiem sharks are inadequately managed by fisheries, with an average M-Risk of half (50%) of an ideal score, consequently 70% of species are threatened globally. The high catch and trade volume and shortfall in management of these iconic species requires a global integrated improvement in fisheries management, supported by regulating international trade to sustainable levels.
