## Supplementary material for "High overexploitation risk due to management shortfall in highly traded requiem sharks": Data S1

### Sheet: Sheet1
S1. Average scores for each management unit including the scores of all species assessed in the management unit.
Common Name	Latin Name	Species Authority	IUCN Status	Angola	Argentina	Australia	Bangladesh	Brazil	Canada	Chile	Ecuador	France	India	Indonesia	Iran	Japan	Korea, Republic of	Libya	Madagascar	Malaysia	Mexico	New Zealand	Nigeria	Oman	Papua New Guinea	Peru	Portugal	Spain	Sri Lanka	Taiwan	Tanzania	USA	Yemen	IATTC	ICCAT	IOTC	WCPFC	Average Species Score	Score SEM	# of Countries	# of RFMOs	Total Management Units
Blacknose Shark	Carcharhinus acronotus	Poey, 1860	EN					56.67													54.15											83.33			55.36			62.3775	10.4161	3	1	4
Silvertip Shark	Carcharhinus albimarginatus	Rüppell, 1837	VU			72.03					56.67			37.41		44.17			49.12	39.47	55.2				53.33				40.35	38.33	34.17			57.14	55.36	64.29	55.36	50.16	6.78002	11	4	15
Bignose Shark	Carcharhinus altimus	Springer, 1950	NT			70.09					53.33		30						49.12		53.06			54.39	44.21	43.86		60	40.35	38.33		72.5	30.99	55.36	55.36	62.5	55.36	51.1065	6.61317	13	4	17
Graceful Shark	Carcharhinus amblyrhynchoides	Whitley, 1934	VU			72.59	41.67						30	37.41						38.6					42.11				40.35				30.99			64.29	55.36	45.337	7.03012	8	2	10
Grey Reef Shark	Carcharhinus amblyrhynchos	Bleeker, 1856	EN			74.2							30	37.41					49.12	38.6					35.09				40.35	38.33	34.17		30.99	55.36		64.29	55.36	44.8669	6.55284	10	3	13
Pigeye Shark	Carcharhinus amboinensis	Müller & Henle, 1839	VU			74.34	41.67						30	36.58	35				49.12	38.6			21.93	54.39	47.72				40.35		34.17		30.99					41.1431	6.04705	13	0	13
Borneo Shark	Carcharhinus borneensis	Bleeker, 1858	CR											36.58						38.6																		37.59	6.35064	2	0	2
Bronze Whaler	Carcharhinus brachyurus	Günther, 1870	VU	43.86	65	74.9				60	58.33					44.17	41.67	40			55.56	73.33	21.93			49.12	55	61.67		38.33		85			55.36	64.29	55.36	54.8884	6.82467	16	3	19
Spinner Shark	Carcharhinus brevipinna	Müller & Henle, 1839	VU	43.86		74.34	41.67	51.67					30	36.58	35	44.17		40	49.12	43.86	53.33		21.93	54.39	49.47				40.35	38.33		76.67	30.99		55.36	64.29		46.4467	5.5166	19	2	21
Nervous Shark	Carcharhinus cautus	Whitley, 1945	LC			72.59																			44.21													58.4	10.1672	2	0	2
Pacific Smalltail Shark	Carcharhinus cerdale	Gilbert, 1898	CR								53.33										53.33					47.37												51.3433	8.54831	3	0	3
Australian Blackspot Shark	Carcharhinus coatesi	Whitley, 1939	LC			70.83																			42.11											64.29		59.0767	10.0501	2	1	3
Whitecheek Shark	Carcharhinus dussumieri	Müller & Henle, 1839	EN										30		40									54.39					40.35									41.185	6.90201	4	0	4
Silky Shark	Carcharhinus falciformis	Bibron, 1839	VU	43.86		77.28	43.33	65			58.33		35	42.54	40	58.33			51.67	38.6	55.56		21.93	54.39	63.33	43.86	63.33	70	45.61	48.33	40	77.78	30.99	71.43	66.07	67.86	73.21	53.6156	4.94546	23	4	27
Creek Whaler	Carcharhinus fitzroyensis	Whitley, 1943	LC			73.14																																73.14	12.5434	1	0	1
Galapagos Shark	Carcharhinus galapagensis	Snodgrass & Heller, 1905	LC			76.67		60			58.33								49.12		53.33						53.33							58.93	55.36	64.29	55.36	58.472	8.64471	6	4	10
Pondicherry Shark	Carcharhinus hemiodon	Müller & Henle, 1839	CR										35	36.58						38.6				54.39														41.1425	6.8616	4	0	4
Human's Whaler Shark	Carcharhinus humani	White & Weigmann, 2014	DD																														30.99					30.99	5.31474	1	0	1
Finetooth Shark	Carcharhinus isodon	Müller & Henle, 1839	NT					51.67													50											76.67			55.36	64.29		59.598	9.73413	3	2	5
Smoothtooth Blacktip	Carcharhinus leiodon	Garrick, 1985	EN												35									54.39									30.99					40.1267	6.90296	3	0	3
Bull Shark	Carcharhinus leucas	Müller & Henle, 1839	VU	43.86		73.14	41.67	56.67			58.33		30	37.41	35				49.12	43.86	56.11		21.93		45.61	43.86			40.35	38.33	34.17	79.17			55.36	64.29	55.36	47.7905	5.67127	18	3	21
Common Blacktip Shark	Carcharhinus limbatus	Müller & Henle, 1839	VU	43.86		73.7	41.67	56.67			58.33	60	30	37.41	35	44.17		40	49.12	43.86	54.44		21.93	54.39	45.61	43.86	58.33	60	40.35	38.33	34.17	84.17	30.99		55.36	64.29	55.36	48.4061	4.24738	25	3	28
Oceanic Whitetip	Carcharhinus longimanus	Poey, 1861	CR	43.86	60	80.83	41.67	63.33			58.33		30	39.96	40	58.33			51.67	45	59.33	80	21.93	54.39	63.33	50	65	70	48.33	48.33	40.83	75	30.99	66.07	62.5	71.43	76.79	55.0769	4.52052	25	4	29
Hardnose Shark	Carcharhinus macloti	Müller & Henle, 1839	NT			72.59	39.17						29.17	36.58	35	44.17				38.6				54.39	49.47				40.35	38.33	34.17		30.99					41.7677	6.0337	13	0	13
Blacktip Reef Shark	Carcharhinus melanopterus	Quoy & Gaimard, 1824	VU			72.03	41.67						30	37.41	35	38.33			49.12	41.23				54.39	35.09				40.35	38.33	34.17		34.5		55.36	64.29		43.8294	5.90481	14	2	16
Dusky Shark	Carcharhinus obscurus	Lesueur, 1818	EN			74.77		60					30			44.17		40	49.12		54.67			54.39	53.33					38.33		79.17	30.99		60.71	64.29	55.36	52.62	7.2618	12	3	15
Lost Shark	Carcharhinus obsoletus	White, Kyne & Harris, 2019	CR(PE)																	38.6																		38.6	6.61985	1	0	1
Caribbean Reef Shark	Carcharhinus perezi	Poey, 1876	EN					58.33													50											72.5						60.2767	10.1488	3	0	3
Sandbar Shark	Carcharhinus plumbeus	Nardo, 1827	EN		60	74.92		61.11				58.33			35	44.17	41.67	40	49.12	44.74	50.56		21.93	54.39			58.33	63.33	40.35	38.33	34.17	80	34.5		60.71	64.29		50.4523	5.76447	20	2	22
Smalltail Shark	Carcharhinus porosus	Ranzani, 1839	CR					61.11													55.41					50.88						73.33			55.36			59.218	9.61595	4	1	5
Blackspot Shark	Carcharhinus sealei	Pietschmann, 1913	VU										28.33	36.58						43.86																		36.2567	6.12695	3	0	3
Night Shark	Carcharhinus signatus	Poey, 1868	EN	43.86	60																50		21.93									72.5		55.36	60.71	62.5	55.36	53.58	8.33697	5	4	9
Spottail Shark	Carcharhinus sorrah	Müller & Henle, 1839	NT			72.53	41.67						30	37.41	40	44.17			49.12	43.86					42.11				45.61	38.33	34.17		30.99			64.29		43.8757	6.18445	13	1	14
Australian Blacktip Shark	Carcharhinus tilstoni	Whitley, 1950	LC			74.2																			45.61												55.36	58.39	9.92301	2	1	3
Indonesian Whaler Shark	Carcharhinus tjutjot	Bleeker, 1852	VU											36.58						38.6										38.33								37.8367	6.29116	3	0	3
Ganges Shark	Glyphis gangeticus	Müller & Henle, 1839	CR				41.67						35							38.6																		38.4233	6.40435	3	0	3
New Guinea River Shark	Glyphis garricki	Compagno, White & Last, 2008	VU			78.33																			35.09													56.71	10.2901	2	0	2
Speartooth Shark	Glyphis glyphis	Müller & Henle, 1839	VU			78.33																			35.09													56.71	10.2901	2	0	2
Daggernose Shark	Isogomphodon oxyrhynchus	Müller & Henle, 1839	CR					58.33																														58.33	10.0035	1	0	1
Broadfin Shark	Lamiopsis temminckii	Müller & Henle, 1839	EN				41.67						30	36.58																								36.0833	6.05516	3	0	3
Borneo Broadfin Shark	Lamiopsis tephrodes	Fowler, 1905	EN											36.58						38.6																		37.59	6.35064	2	0	2
Sliteye Shark	Loxodon macrorhinus	Müller & Henle, 1839	NT			74.34	39.17						30	36.58	35	38.33			49.12	41.23				54.39	35.09				40.35	38.33	34.17		30.99					41.2207	5.83419	14	0	14
Whitenose Shark	Nasolamia velox	Gilbert, 1898	EN								58.33										50.83					42.11								55.36				51.6575	8.51394	3	1	4
Sicklefin Lemon Shark	Negaprion acutidens	Rüppell, 1837	EN			72.03							30	37.41	35				49.12	38.6				54.39	55				40.35	38.33	48.33		30.99					44.1292	6.50264	12	0	12
Lemon Shark	Negaprion brevirostris	Poey, 1868	VU					59.44													52.92		21.93									78.33			55.36			53.596	9.17927	4	1	5
Blue Shark	Prionace glauca	Linnaeus, 1758	NT	43.86	60	77.5		60	70	65	58.33	71.67	30	39.96	35	60	46.67	43.33	54.39	38.6	54.67	78.33	21.93	54.39	58.33	52.89	66.67	75	45.61	43.33	51.67	76.33	33.33	64.29	62.5	69.64	67.86	55.4873	3.01485	29	4	33
Milk Shark	Rhizoprionodon acutus	Rüppell, 1837	VU	52.63		73.73	39.17						29.17	36.58	40	38.33			49.12	43.86			21.93	56.14	42.11				40.35	38.33	34.17		30.99		55.36			42.4688	5.61705	16	1	17
Brazilian Sharpnose Shark	Rhizoprionodon lalandii	Müller & Henle, 1839	VU					54.44																														54.44	9.33638	1	0	1
Pacific Sharpnose Shark	Rhizoprionodon longurio	Jordan & Gilbert, 1882	VU								53.33										51.37					42.11						64.17						52.745	8.73204	4	0	4
Grey Sharpnose Shark	Rhizoprionodon oligolinx	Springer, 1964	NT				39.17						29.17	36.58	35					38.6				54.39					40.35									39.0371	6.18209	7	0	7
Caribbean Sharpnose Shark	Rhizoprionodon porosus	Poey, 1861	VU					51.67													49.52																	50.595	8.54654	2	0	2
Australian Sharpnose Shark	Rhizoprionodon taylori	Ogilby, 1915	LC			71.42																			42.11													56.765	9.92012	2	0	2
Atlantic Sharpnose Shark	Rhizoprionodon terraenovae	Richardson, 1836	LC																		52.11											75.83			55.36			61.1	10.3192	2	1	3
Spadenose Shark	Scoliodon laticaudus	Müller & Henle, 1838	NT				39.17						30							41.23																		36.8	6.17565	3	0	3
Pacific Spadenose Shark	Scoliodon macrorhynchos	Bleeker, 1852	NT				39.17									38.33	41.67													38.33								39.375	6.44291	4	0	4
Whitetip Reef Shark	Triaenodon obesus	Rüppell, 1837	VU			72.03	41.67						30	36.58		44.17			49.12	41.23				54.39	44.21				40.35	38.33	34.17		30.99			64.29		44.395	6.26542	13	1	14
		Avg. Country Score		44.8344	61	74.1179	40.9289	58.0065	70	62.5	56.9417	63.3333	30.4336	37.3867	36.4706	45.4694	42.92	40.555	49.6658	40.6552	53.2809	77.22	21.93	54.4821	45.9508	46.3564	59.9986	65.7143	41.4814	39.5205	36.9294	76.8028	31.458	59.9222	57.412	64.914	59.0586
		Score SEM		5.55087	7.85409	6.94737	4.54955	6.54768	9.35414	8.2825	6.81191	8.34641	3.06216	3.8156	4.11541	5.2645	5.58445	5.16989	5.44664	3.95848	5.5247	10.1368	2.62114	5.97168	4.73826	5.62476	7.59436	8.32151	4.43365	4.23291	4.27058	8.55573	3.40444	7.4405	6.22292	7.0239	6.96613
		Number of Species		9	5	29	18	17	1	2	12	3	25	24	17	16	4	6	19	27	23	3	12	19	25	11	7	7	21	21	16	18	20	9	20	20	14
