## Supplementary material for "High overexploitation risk due to management shortfall in highly traded requiem sharks": Data S2

### Sheet: Sheet1
Data S2. Documented Carcharhinidae species (or groups) identified in international trade through market surveys and customs seizures. * indicates species is identified as part of a group. Species not identified in any study are bolded.
Common Name	Latin Name	Clarke et al. 2006 - Table 1	Sembiring et al. 2015 - Table 1	Chuang et al. 2016 - Tables 2 (right) and 3	Fields et al. 2017 - Table 2	Steinke et al. 2017 - Figure 1	Wainwright et al. 2018 - Table 1	Cardeñosa et al. 2019 - Table 1	da Silva Ferrette et al. 2019 - Table 1	Cardeñosa et al. 2020 - Table 2	Liu et al. 2021 - Table 1	Asbury 2021	Cardeñosa et al. 2022 - Table 1	Drescher et al. 2022 - Table 1	Partin et al. 2022 - Table 3	Seah et al. 2022 - Table 1	N Publications Included to Species	N Publications Included to Group
Blacknose Shark	Carcharhinus acronotus			Y	Y				Y	Y			Y	Y	Y		7	7
Silvertip Shark	Carcharhinus albimarginatus		Y		Y					Y	Y	Y				Y	6	6
Bignose Shark	Carcharhinus altimus			Y	Y*					Y*					Y		2	4
Graceful Shark	Carcharhinus amblyrhynchoides				Y	Y	Y			Y		Y					5	5
Grey Reef Shark	Carcharhinus amblyrhynchos		Y		Y		Y	Y		Y		Y					6	6
Pigeye Shark	Carcharhinus amboinensis		Y	Y	Y		Y	Y		Y	Y	Y				Y	9	9
Borneo Shark	Carcharhinus borneensis																0	0
Bronze Whaler	Carcharhinus brachyurus				Y				Y	Y		Y					4	4
Spinner Shark	Carcharhinus brevipinna		Y	Y	Y	Y	Y	Y		Y		Y		Y	Y	Y	11	11
Nervous Shark	Carcharhinus cautus																0	0
Pacific Smalltail Shark	Carcharhinus cerdale																0	0
Australian Blackspot Shark	Carcharhinus coatesi		Y	Y				Y*									2	3
Whitecheek Shark	Carcharhinus dussumieri				Y			Y		Y			Y				4	4
Silky Shark	Carcharhinus falciformis	Y	Y	Y	Y		Y	Y	Y	Y				Y	Y	Y	11	11
Creek Whaler	Carcharhinus fitzroyensis							Y									1	1
Galapagos Shark	Carcharhinus galapagensis		Y		Y*				Y*	Y*					Y*		1	5
Pondicherry Shark	Carcharhinus hemiodon																0	0
Human's Whaler Shark	Carcharhinus humani																0	0
Finetooth Shark	Carcharhinus isodon				Y			Y		Y							3	3
Smoothtooth Blacktip	Carcharhinus leiodon				Y*	Y				Y*							1	3
Bull Shark	Carcharhinus leucas	Y	Y		Y		Y	Y	Y	Y	Y	Y		Y	Y	Y	12	12
Common Blacktip Shark	Carcharhinus limbatus		Y	Y	Y	Y		Y*	Y	Y		Y		Y	Y		9	10
Oceanic Whitetip	Carcharhinus longimanus	Y	Y	Y	Y					Y		Y					6	6
Hardnose Shark	Carcharhinus macloti			Y	Y			Y		Y				Y			5	5
Blacktip Reef Shark	Carcharhinus melanopterus		Y		Y		Y	Y		Y	Y			Y			7	7
Dusky Shark	Carcharhinus obscurus	Y	Y		Y*	Y			Y*	Y*					Y*	Y	4	8
Lost Shark	Carcharhinus obsoletus																0	0
Caribbean Reef Shark	Carcharhinus perezi								Y						Y		2	2
Sandbar Shark	Carcharhinus plumbeus	Y	Y		Y*							Y					3	4
Smalltail Shark	Carcharhinus porosus				Y			Y	Y	Y	Y			Y	Y		7	7
Blackspot Shark	Carcharhinus sealei		Y	Y			Y	Y*									3	4
Night Shark	Carcharhinus signatus								Y						Y		2	2
Spottail Shark	Carcharhinus sorrah		Y	Y	Y*		Y	Y		Y				Y		Y	7	8
Australian Blacktip Shark	Carcharhinus tilstoni				Y*			Y*		Y*							0	3
Indonesian Whaler Shark	Carcharhinus tjutjot			Y													1	1
Ganges Shark	Glyphis gangeticus				Y*					Y*			Y*				0	3
New Guinea River Shark	Glyphis garricki				Y*			Y		Y*			Y*				1	4
Speartooth Shark	Glyphis glyphis				Y*					Y*			Y				1	3
Daggernose Shark	Isogomphodon oxyrhynchus																0	0
Broadfin Shark	Lamiopsis temminckii				Y					Y			Y	Y			4	4
Borneo Broadfin Shark	Lamiopsis tephrodes									Y*							0	1
Sliteye Shark	Loxodon macrorhinus		Y	Y	Y			Y		Y	Y						6	6
Whitenose Shark	Nasolamia velox																0	0
Sicklefin Lemon Shark	Negaprion acutidens				Y	Y				Y			Y	Y			5	5
Lemon Shark	Negaprion brevirostris				Y					Y							2	2
Blue Shark	Prionace glauca	Y	Y	Y	Y	Y	Y		Y	Y	Y	Y				Y	11	11
Milk Shark	Rhizoprionodon acutus		Y	Y	Y	Y	Y	Y		Y	Y			Y			9	9
Brazilian Sharpnose Shark	Rhizoprionodon lalandii				Y*		Y		Y	Y*							2	4
Pacific Sharpnose Shark	Rhizoprionodon longurio				Y					Y			Y				3	3
Grey Sharpnose Shark	Rhizoprionodon oligolinx				Y*		Y	Y		Y			Y	Y			5	6
Caribbean Sharpnose Shark	Rhizoprionodon porosus				Y*	Y		Y	Y	Y			Y				5	6
Australian Sharpnose Shark	Rhizoprionodon taylori			Y	Y			Y		Y			Y				5	5
Atlantic Sharpnose Shark	Rhizoprionodon terraenovae				Y*		Y			Y							2	3
Spadenose Shark	Scoliodon laticaudus				Y		Y			Y	Y		Y	Y			6	6
Pacific Spadenose Shark	Scoliodon macrorhynchos									Y							1	1
Whitetip Reef Shark	Triaenodon obesus		Y		Y					Y				Y			4	4
	IDed TO SPECIES	6	19	16	26	9	15	18	11	31	9		10	15	9	8	45	48
	IDed TO GROUP	6	19	16	40	9	15	22	13	41	9		12	15	11	8
